# Detecting and quantifying rare sex in natural populations

**DOI:** 10.1101/2025.06.03.657731

**Authors:** Tymoteusz Pieszko, Jerome Kelleher, Christopher G. Wilson, Timothy G. Barraclough

## Abstract

The distinction between sexual and asexual reproduction is fundamental to eukaryotic evolution. Testing theories about the evolution of reproductive modes first requires knowing whether sex is present or absent in a population. While this seems straightforward, the literature on asexuality reflects a history of shifting claims and uncertainty regarding reproductive mode, especially where sex is potentially rare or cryptic. Here, we develop a new framework to address the challenges in detecting and quantifying sexual reproduction from population genomic data. We first show that commonly calculated population genetic statistics do not reliably distinguish sexual and obligate asexual scenarios if asexuality is accompanied by sex-independent homologous recombination, as emerging evidence indicates is often the case. We then present a new method to quantify the relationship between evolutionary trees and mode of reproduction by classifying local trees for pairs of diploid individuals using ancestral recombination graphs (ARGs). This approach accurately discriminates signatures of genetic exchange and homologous recombination, though some uncertainty remains because of unavoidable biases in the steps needed to reconstruct trees from genome data. We introduce new statistics and simulation models to account for common reconstruction biases and demonstrate their utility by uncovering contrasting reproductive histories in the facultatively sexual budding yeast *Saccharomyces cerevisiae*. This approach offers the potential for improved quantitative inference of reproductive modes that can readily be extended to a broad range of eukaryotes.

**Significance Statement:** Determining how often, if at all, organisms have sex has implications across biology. Studies often use population genomic data to interrogate the private life of putative asexuals, but the results prove surprisingly inconclusive. We develop a framework to address the challenges in detecting and quantifying rates of sex. New simulation models show how sex-independent recombination, which occurs widely across a range of asexual eukaryotes, causes genetic patterns to resemble sexual populations even when sex is absent. An approach based on ancestral recombination graphs (ARGs) and classification of local trees accounts for these problems and quantifies the remaining uncertainty due to inevitable reconstruction biases. Our framework will enable improved inferences of reproductive mode across a wide range of eukaryotes.
