## Supplementary material for "Detecting and quantifying rare sex in natural populations": Dataset 1

### Sheet: TableS5
Table S5. The average number of non-recombining blocks in two-individual ARGs across the space of sex rates σ and LOH rates γ.
(A) GC Model.
	0	0.01 N^-1	0.03162 N^-1	0.1 N^-1	0.3162 N^-1	1 N^-1	3.162 N^-1	10 N^-1	31.62 N^-1	100 N^-1
5 N^-1	1447.88	1447.81	1438.24	1423.47	1516.8	1824.02	2201.83	3566.75	4695.61	5489.69
1.58 N^-1	1175.93	1279.68	1256.03	1189.1	1295.65	1369.76	1601.68	1865.48	2145.15	2459.59
0.5 N^-1	1314.75	1282.18	1369.71	1264.93	1177.44	1075.12	931.47	920.95	1065.07	1423.14
0.158 N^-1	1888.93	1861.46	1837.48	1811.43	1431.48	1005.99	727.87	583.22	709.52	1045.93
0.05 N^-1	2380.01	2403.01	2314.77	2131.25	1605.09	1061.71	566.65	529.95	613	971.94
0.0158 N^-1	2554.14	2526.6	2531.99	2209.45	1773.28	983.16	608.81	450.5	580.64	926.95
0.005 N^-1	2626.02	2600.46	2536.73	2289.44	1679.3	997.43	562.71	469.21	543.01	911.35
0	2651.51	2667.71	2643.39	2354.32	1810.76	987.78	540.72	446.11	534.04	911.82
(B) CO model.
	0	0.01 N^-1	0.03162 N^-1	0.1 N^-1	0.3162 N^-1	1 N^-1	3.162 N^-1	10 N^-1	31.62 N^-1	100 N^-1
5 N^-1	177.5	132.88	114.63	128.35	128.06	111.62	167.56	229.68	436.68	878.71
1.58 N^-1	357.62	331.3	318.6	282.49	244.48	216.44	318.53	366.36	494.22	900.93
0.5 N^-1	914.2	795.4	888.97	732.41	659.21	505.63	347.3	407.52	519.35	899.59
0.158 N^-1	1649.69	1642.94	1683.7	1392.46	1226.79	746.92	529.74	414.24	513.48	908.21
0.05 N^-1	2014.45	1998.4	2030.21	1668.05	1309.18	787.65	526.66	467.72	531.18	906.22
0.0158 N^-1	2218.86	2123.87	2193.76	2101.61	1458.18	763.95	522.01	427.62	514.37	898.57
0.005 N^-1	2079.61	2130.79	2111.96	2068.23	1561.32	771.18	536.59	420.22	548.7	910.6
0	2688.93	2644.15	2508.56	2260.49	1829.36	965.02	573.56	460.59	531.03	898.88

### Sheet: TableS6
Table S6. The average number of SNPs in two-individual ARGs across the space of sex rates σ and LOH rates γ.
(A) GC Model.
	0	0.01 N^-1	0.03162 N^-1	0.1 N^-1	0.3162 N^-1	1 N^-1	3.162 N^-1	10 N^-1	31.62 N^-1	100 N^-1
5 N^-1	3237.9	3239.34	3285.84	3205.48	3224.02	3511.62	3601.38	4091.96	4349.54	4568.77
1.58 N^-1	3586.83	3826.91	3749.61	3578.53	3758.14	3900.2	4199.78	4431.36	4653.88	4658.93
0.5 N^-1	4741.67	4685.4	4765.26	4672.61	4703.13	4613.66	4550.07	4582.99	4662.29	4725.09
0.158 N^-1	6209.11	6253.54	6319.8	6240.82	5981.26	5556.63	4912.02	4730.66	4755.18	4671.15
0.05 N^-1	7477.76	7352.83	7438.64	7298.66	6439.93	5677.1	5223.4	4885.18	4774.42	4717.26
0.0158 N^-1	7867.65	7815.4	7786.65	7390.81	6732.62	5664.11	5218.23	4808.07	4780.19	4730.6
0.005 N^-1	8045.66	7714.98	7939.1	7356.87	6620.84	5926.79	5012.91	4816.21	4788.85	4725.37
0	7944.52	7968.29	7957.03	7508.68	7037.09	5992.96	5084.06	4784.63	4805.7	4697.93
(B) CO model.
	0	0.01 N^-1	0.03162 N^-1	0.1 N^-1	0.3162 N^-1	1 N^-1	3.162 N^-1	10 N^-1	31.62 N^-1	100 N^-1
5 N^-1	3441.14	3482.93	3475.59	3504.99	3589.1	3654.28	3636.46	4116.93	4415.12	4595.38
1.58 N^-1	4031.86	4076.51	4040.4	4177.93	3963.96	4158.33	4372.99	4439.06	4618.38	4676.66
0.5 N^-1	5193.57	5119.11	5114.77	5082.13	5209.57	4713.87	4777.39	4769.35	4696.33	4672.72
0.158 N^-1	6286.79	6312.77	6487.2	6196.95	5920.84	5320.83	5065.89	4827.52	4696.35	4719.07
0.05 N^-1	6878.14	6947.01	6858.33	6760.73	6235.55	5363.43	4997.04	4907.71	4787.91	4691.74
0.0158 N^-1	7126.39	7130.4	7170.57	7127.01	6379.42	5675.19	5209.71	4736.82	4728.34	4677.93
0.005 N^-1	7198.32	7348.18	7176.7	6901.33	6482.67	5490.1	5131.76	4824.35	4852.64	4728.57
0	8037.98	7930.77	7728.58	7530.34	6966.23	5811.16	4994.14	4871.21	4736.24	4681.62
